# Rapid Emergence and Evolution of SARS-CoV-2 Variants in Advanced HIV Infection

**DOI:** 10.1101/2024.01.05.574420

**Authors:** Sung Hee Ko, Pierce Radecki, Frida Belinky, Jinal N. Bhiman, Susan Meiring, Jackie Kleynhans, Daniel Amoako, Vanessa Guerra Canedo, Margaret Lucas, Dikeledi Kekana, Neil Martinson, Limakatso Lebina, Josie Everatt, Stefano Tempia, Tatsiana Bylund, Reda Rawi, Peter D. Kwong, Nicole Wolter, Anne von Gottberg, Cheryl Cohen, Eli A. Boritz

## Abstract

Previous studies have linked the evolution of severe acute respiratory syndrome coronavirus-2 (SARS-CoV-2) genetic variants to persistent infections in people with immunocompromising conditions^1–4^, but the evolutionary processes underlying these observations are incompletely understood. Here we used high-throughput, single-genome amplification and sequencing (HT-SGS) to obtain up to ∼10^3^ SARS-CoV-2 spike gene sequences in each of 184 respiratory samples from 22 people with HIV (PWH) and 25 people without HIV (PWOH). Twelve of 22 PWH had advanced HIV infection, defined by peripheral blood CD4 T cell counts (i.e., CD4 counts) <200 cells/μL. In PWOH and PWH with CD4 counts ≥200 cells/μL, most single-genome spike sequences in each person matched one haplotype that predominated throughout the infection. By contrast, people with advanced HIV showed elevated intra-host spike diversity with a median of 46 haplotypes per person (IQR 14-114). Higher intra-host spike diversity immediately after COVID-19 symptom onset predicted longer SARS-CoV-2 RNA shedding among PWH, and intra-host spike diversity at this timepoint was significantly higher in people with advanced HIV than in PWOH. Composition of spike sequence populations in people with advanced HIV fluctuated rapidly over time, with founder sequences often replaced by groups of new haplotypes. These population-level changes were associated with a high total burden of intra-host mutations and positive selection at functionally important residues. In several cases, delayed emergence of detectable serum binding to spike was associated with positive selection for presumptive antibody-escape mutations. Taken together, our findings show remarkable intra-host genetic diversity of SARS-CoV-2 in advanced HIV infection and suggest that adaptive intra-host SARS-CoV-2 evolution in this setting may contribute to the emergence of new variants of concern (VOCs).
