## Supplementary Table 1 for "Rapid Emergence and Evolution of SARS-CoV-2 Variants in Advanced HIV Infection"

### Sheet: Sheet1
HIV status	Study ID	Symptom onset date	Symptom onset ~ last pos (days)	First pos ~ last pos (days)	Number of samples sequenced	Age	Sex	Initial SARS-CoV-2 RNA (rRT-PCR Ct)	CD4 count (cells/mcL)	Plasma HIV RNA (copies/mL)	Cohort
PWH	15-030	2020-09-01	79	76	12	33	Female	22.86	1	754000	Hospitalized
	16-036	2020-10-04	79	76	17	45	Male	21.47	1	Unknown	Hospitalized
	15-029	2020-08-27	41	37	7	43	Male	20.32	6	4290000	Hospitalized
	20-015	2020-09-03	20	16	8	37	Female	25.85	6	Unknown	Hospitalized
	20-017	2020-09-28	37	33	10	52	Male	19.21	9	314372	Hospitalized
	30-014	2020-08-06	69	55	17	30	Female	24.65	18	Unknown	Hospitalized
	16-033	2020-08-21	27	15	5	44	Female	20.00	25	167000	Hospitalized
	16-032	2020-07-12	58	22	2	36	Female	25.24	33	885	Hospitalized
	S006-001	2020-11-22	38	34	8	41	Female	32.56	43	3174	Outpatient
	30-020	2020-10-17	20	10	5	41	Male	19.78	56	358119	Hospitalized
	16-037	2020-10-05	50	33	5	35	Female	19.80	71	Unknown	Hospitalized
	S074-001	2021-07-03	8	3	2	36	Female	30.09	136	151722	Outpatient
	20-005	2020-07-05	5	0	1	45	Male	18.87	Unknown	Unknown	Hospitalized
	24-005	2020-07-01	8	0	1	39	Male	29.41	Unknown	Unknown	Hospitalized
	14-006	2020-08-10	10	2	1	35	Female	28.40	Unknown	Unknown	Hospitalized
	16-019	2020-06-12	19	9	3	51	Female	25.98	Unknown	Unknown	Hospitalized
	24-010	2020-08-24	44	29	8	41	Female	22.40	Unknown	Unknown	Hospitalized
	27-008	2020-09-01	38	21	3	30	Female	22.74	221	Unknown	Hospitalized
	28-006	2020-06-11	8	7	2	58	Female	29.71	228	< 400	Hospitalized
	28-004	2020-06-09	10	7	3	51	Female	20.91	329	Unknown	Hospitalized
	S009-001	2020-11-29	7	3	1	38	Male	30.57	512	143	Outpatient
	J004-001	2020-10-08	10	5	1	47	Female	26.76	724	< 400	Outpatient
PWOH	J032-001	2021-01-25	5	3	1	42	Female	31.02	-	-	Outpatient
	J054-001	2021-04-07	7	5	1	47	Male	31.07	-	-	Outpatient
	S082-001	2021-08-16	7	5	1	66	Female	27.88	-	-	Outpatient
	22-010	2020-07-22	9	2	1	45	Male	28.72	-	-	Hospitalized
	30-013	2020-08-02	9	6	1	55	Female	28.18	-	-	Hospitalized
	16-024	2020-06-13	11	0	1	49	Male	29.45	-	-	Hospitalized
	J041-001	2021-03-07	14	11	4	21	Female	22.35	-	-	Outpatient
	16-016	2020-06-09	15	5	2	63	Male	25.26	-	-	Hospitalized
	15-014	2020-06-01	18	10	3	30	Female	25.51	-	-	Hospitalized
	S013-001	2020-12-11	26	23	1	62	Female	22.74	-	-	Outpatient
	S048-001	2021-04-26	28	26	3	65	Male	25.42	-	-	Outpatient
	J039-001	2021-03-04	35	31	2	47	Female	25.62	-	-	Outpatient
	J039-006	2021-03-14	35	38	4	17	Female	24.99	-	-	Outpatient
	J039-008	2021-03-09	36	34	6	0.5	Female	26.29	-	-	Outpatient
	J039-003	2021-03-13	36	38	3	24	Female	25.24	-	-	Outpatient
	S015-001	2020-12-14	37	34	2	40	Female	26.52	-	-	Outpatient
	29-004	2020-06-07	38	33	4	78	None	21.90	-	-	Hospitalized
	S039-001	2021-03-03	41	36	3	54	Male	27.88	-	-	Outpatient
	S014-001	2020-12-15	43	41	2	44	Male	26.69	-	-	Outpatient
	J060-001	2021-04-19	44	41	3	48	Male	22.25	-	-	Outpatient
	S023-001	2020-12-17	47	43	1	51	Male	31.46	-	-	Outpatient
	29-008	2020-07-31	83	78	5	49	Female	31.97	-	-	Hospitalized
	J071-004	asymptomatic	7#	7	2	48	Male	25.16	-	-	Outpatient
	J039-007	asymptomatic	23#	23	3	15	Male	27.22	-	-	Outpatient
	J039-005	asymptomatic	25#	25	3	17	Female	24.63	-	-	Outpatient
# For asymptomatic participants, date of first positive test was used as a proxy for date of symptom onset.
